# Contribution of resident and circulating precursors to tumor-infiltrating CD8^+^ T cell populations in non-small cell lung cancer patients

**DOI:** 10.1101/2020.08.14.249789

**Authors:** Paul Gueguen, Christina Metoikidou, Thomas Dupic, Myriam Lawand, Christel Goudot, Sylvain Baulande, Sonia Lameiras, Olivier Lantz, Nicolas Girard, Agathe Seguin-Givelet, Marine Lefevre, Thierry Mora, Aleksandra M. Walczak, Joshua J Waterfall, Sebastian Amigorena

## Abstract

Tumor-infiltrating lymphocytes (TILs) in general, and CD8^+^ TILs in particular, represent a favorable prognostic factor in non-small cell lung cancer (NSCLC). The tissue origin, regenerative capacities, and differentiation pathways of TIL subpopulations, however, remain poorly understood. Using a combination of single cell RNA and T cell receptor (TCR) sequencing, we investigate the functional organization of TIL populations in primary NSCLC. We identify two CD8^+^ TIL subpopulations expressing memory-like gene modules: one is also present in blood (circulating precursors) and the other one in juxta-tumor tissue (tissue resident precursors). In tumors, these two precursor populations converge through a unique transitional state into terminally differentiated cells, often referred to as dysfunctional or exhausted. Differentiation is associated with TCR expansion, and transition from precursor to late differentiated states correlates with intratumor T cell cycling. These results provide a coherent working model for TIL origin, filiation and functional organization in primary NSCLC.
