## Supplementary table 2 for "Contribution of resident and circulating precursors to tumor-infiltrating CD8^+^ T cell populations in non-small cell lung cancer patients"

### Sheet: Fig1
Effectors (from Pace et al. 2018)	Naive (from Szabo et al. 2019)	Central memory (from Pace et al. 2018)	Tfh (manually curated)	Tregs (from Zemmour et al. 2018)	GDT cells (from https://www.genenames.org/data/genegroup/#!/group/370)	Interferon (manually curated)	Cycling (from Tirosh et al. 2016)	Stemness (from Pace et al. 2018)	Negative ICP (manually curated)	Positive ICP (manually curated)
S1PR5	CTB-133G6.1	NR1D2	PDCD1	IL2RA	TRD	BST2	MCM5	ABCB1A	CD96	CD226
KLRK1	TMEM45B	HESX1	CXCR5	IL2RB	TRDV1	CD80	PCNA	KAT6A	CTLA4	CD80
CD244	AK5	CXCR4	ICOS	IKZF2	TRDV2	CRP	TYMS	RRAS	ENTPD1	CD86
GZMA	NOG	KLF2	BTLA	CTLA4	TRDV3	CXCL10	FEN1	ABCB1B	HAVCR2	ICOS
ANXA1	NGFRAP1	SLC11A2	SAP	CAPG	TRDD1	DDX58	MCM2	KLF4	IDO1	ICOSLG
CX3CR1	TCEA3	PLEKHA5	CD200	TNFRSF4	TRDD2	DHX58	MCM4	SALL4	LAG3	TNFRSF18
KLRG1	VSIG1	KAT6A	CXCL13	TNFRSF18	TRDD3	IFIT1	RRM1	ALPL	LGALS9	TNFRSF4
ZEB2	FBLN5	REST	IL21	IZUMO1R	TRDJ1	IFIT2	UNG	LDHA	PDCD1	TNFRSF9
CCL9	EPHX2	JARID2	IL4	CHCHD10	TRDJ2	IFIT3	GINS2	SATB1	CD274	TNFSF18
KLRC1	NUAK2	PRKCE	CMAF	GPR83	TRDJ3	IFNA2	MCM6	ANTXR2	PDCD1LG2	TNFSF4
IL1RL1	PIK3IP1	TIGIT	BCL6	FOXP3	TRDJ4	IFNAR1	CDCA7	LDHB	PVR	TNFSF9
KLRA9	HPCAL4	TNFSF8	BLIMP1		TRDC	IFNB1	DTL	SETBP1	PVRIG	CD70
LXN	PASK	SELL	ASCL2		TRG	IFNE	PRIM1	ARL4C	TIGIT	CD40
ITGB2	ANKRD55	CCR7			TRGV1	IFNZ	UHRF1	LDHC	CD276	NECTIN2
SNX10	C16ORF74	CNR2			TRGV2	IL10	MLF1IP	SETDB1	VTCN1	CD48
LAG3	SGK223	EVL			TRGV3	IL1B	HELLS	ATR	VSIR	CD244
S100A4	GPR146	IL7R			TRGV4	IL6	RFC2	LDHD	CD200	CD40LG
ISG20	PABPC3	MCOLN2			TRGV5	IRF2	RPA2	SKIL	CD200R1	CD27
TBX21	CYSLTR1	EOMES			TRGV5P	IRF3	NASP	BAALC	BTLA	TMIGD2
RORA	LEF1	MYC			TRGV6	IRF5	RAD51AP1	LECT1		CD28
PRF1	ZBTB18	PIM2			TRGV7	IRF7	GMNN	SMARCAD1
LYN	VIPR1	POU6F1			TRGV8	IRF9	WDR76	BASP1
IFNG	GAL3ST4	FAS			TRGV9	ISG15	SLBP	LPIN1
ID2	APBA2	SATB1			TRGV10	ISG20	CCNE2	SOX2
IFITM3	TCP11L2	RGS10			TRGV11	MX1	UBR7	BCL6
S100A10	HEMGN	DOCK9			TRGVA	MX2	POLD3	LY6A
CCR2	SLC22A17	RNF138			TRGVB	MYD88	MSH2	SPON1
PERP	FHIT	IER3			TRGJ1	OAS1A	ATAD2	BUB1
NRP1	SLC16A10	PARP8			TRGJ2	OAS1B	RAD51	LY6E
S100A6	ZNF563	CD27			TRGJP	OAS2	RRM2	STAT3
ITGAX	FCMR	CD7			TRGJP1	OASL	CDC45	CCR7
SQLE	LDLRAP1	TCF7			TRGJP2	RSAD2	CDC6	MAP3K8
ITGA4	SULT1B1	TRAF1			TRGC1	SOCS1	EXO1	TBX21
LSP1	ATM	STAT3			TRGC2	STAT1	TIPIN	CCR9
ADAM8	SELL	SKIL				STAT2	DSCC1	MAPK12
S100A8	GIMAP2	CXCR5				TAP1	BLM	TBX3
BHLHE40	SESN3	JUN				TAP2	CASP8AP2	CD27
PDCD1	CACNA1I	TRAF4				TAP	USP1	MCM3AP
ANXA2	C1ORF162	ANTXR2				TLR8	CLSPN	TCF3
BATF3	EVI2B	P2RY14				VEGFA	POLA1	DOCK9
BRCA1	ATG9B	BASP1					CHAF1B	MCOLN2
CASP3	RASA3	BCL2					BRIP1	TCL1
CD99	C14ORF132	BCL6					E2F8	DUSP9
EZH2	TXK	ATR					HMGB2	MYC
IRF4	MFGE8	IRF4					CDK1	TDGF1
LITAF	DBP	LDHB					NUSAP1	EOMES
MPEG1	SERINC5	MCM3AP					UBE2C	NANOG
PRDX4	EVI2A	SETBP1					BIRC5	TERT
RHD	MMP28	SPON1					TPX2	ESRRB
SNX3	ACACB	DUSP6					TOP2A	NCOR2
IGSF10	SH3YL1	LDHA					NDC80	TIGIT
SERPINB9	RASGRP2	SOCS3					CKS2	EVL
PRDM1	ACTN1	ZFX					NUF2	NR0B1
ANXA1	DPEP2	ABCB1A					CKS1B	TNFAIP2
SIVA1	CSGALNACT1	CXCR3					MKI67	FAS
GZMB	TMEM143	EYA2					TMPO	NR1D2
LGALS1	EDAR	ID3					CENPF	TNFRSF1B
ATPIF1	ADPRM	ABCB1B					TACC3	FGF2
CD48	TMEM204	TRIB2					FAM64A	P2RY14
SUZ12	KLF2	IRF8					SMC4	TRAF1
F2RL3	ADD3	CCR9					CCNB2	FUT4
TK1	PPP1R3E	NCOR2					CKAP2L	PAX6
LGALS3	TTC28						CKAP2	TRAF4
CBX1	GCNT4						AURKB	GZMK
VPS45	TMEM63A						BUB1	PCGF2
LMNB1	IL24						KIF11	TRIB2
BIRC5	PLCL1						ANP32E	HAND1
ANXA4	LETMD1						TUBB4B	PLEKHA5
	SLC8B1						GTSE1	TXNIP
	ITGA6						KIF20B	HESX1
							HJURP	PODXL
							HJURP	IER3
							CDCA3	POU5F1
							HN1	ZFP42
							CDC20	IL2RB
							TTK	POU6F1
							CDC25C	ZFX
							KIF2C	IL7R
							RANGAP1	PRKCE
							NCAPD2	ZIC3
							DLGAP5	IRF4
							CDCA2	REST
							CDCA8	IRF8
							ECT2	RIF1
							KIF23	JARID2
							HMMR	RNF138
							AURKA
							PSRC1
							ANLN
							LBR
							CKAP5
							CENPE
							CTCF
							NEK2
							G2E3
							GAS2L3
							CBX5
							CENPA

### Sheet: Fig2
Oxidative phosphorylation (from KEGG)	CD8-GZMK (from Guo et al. 2018)	CD8-ZNF683 (from Guo et al. 2018)	Glycolysis (from KEGG)	CD8-LAYN (from Guo et al. 2018)	Co-inhibitory molecules (from Chihara et al. 2018)	Good response to ICP (from Sade-Feldman et al. 2018)	Bad response to ICP (from Sade-Feldman et al. 2018)
ATP12A	GZMK	ZNF683	ACSS1	HAVCR2	1700012B09RIK	AIM1	AAMP
ATP4A	CCL4L1	CAPG	ACSS2	SIRPG	1700019E19RIK	BTG2	AATF
ATP4B	ITM2C	ITGA1	ADH1A	GAPDH	2010002N04RIK	CD55	ABCA2
ATP5F1A	CD74	STK17B	ADH1B	ITGAE	2210403K04RIK	CSRNP1	ABI3
ATP5F1B	CCL4	JUN	ADH1C	GZMB	2310004I24RIK	EGR1	ABRACL
ATP5F1C	AOAH	ADAM19	ADH4	CCL3	2310016C08RIK	FAM177A1	AC040977.1
ATP5F1D	CXCR4	CKLF-CMTM1	ADH5	TIGIT	2310039F13RIK	FAM65B	ACAA1
ATP5F1E	DTHD1	CKLF	ADH6	ENTPD1	A130009E19RIK	FOSL2	ACLY
ATP5MC1	CCL3L3	CXCR3	ADH7	PDCD1	A930038C07RIK	FOXP1	ACP1
ATP5MC1P5	CCL3L1	XCL1	AKR1A1	RBPJ	AA467197	GPR183	ACP5
ATP5MC2	CLDND1	PELO	ALDH1A3	RGS1	ABCA1	IFRD1	ACSL5
ATP5MC3	CD44	CTSA	ALDH1B1	CXCR6	ABCB9	IL7R	ACTN4
ATP5ME	SH2D1A	PLTP	ALDH2	CD63	ACADL	LMNA	ACTR1A
ATP5MF	TRAT1	VIM	ALDH3A1	SAMSN1	ADAM19	MGAT4A	ACTR2
ATP5MG	EOMES	PLP2	ALDH3A2	CD82	ADAM8	MYADM	ACTR3
ATP5PB	CCL5	SUSD3	ALDH3B1	CCND2	ADAM9	NEU1	ADAR
ATP5PD	F2R	CD69	ALDH3B2	ENTPD1	AGPAT3	NR4A1	ADD1
ATP5PF	TC2N	GLUL	ALDH7A1	AS1	AHNAK	NR4A3	ADIPOR1
ATP5PO	FAM102A	S100A11	ALDH9A1	HLA-DRA	AHR	PDE4B	ADORA2A
ATP6AP1	PVRIG	ZYX	ALDOA	FKBP1A	AKR1B8	PER1	ADRM1
ATP6V0A1	PDE4DIP	CISH	ALDOB	SDCBP2	ALCAM	PFKFB3	ADSS
ATP6V0A2	CMC1	XCL2	ALDOC	COTL1	ALDOC	PIK3R1	AHI1
ATP6V0A4	CRTAM	SOCS1	BPGM	TOX	ANXA2	REL	AIP
ATP6V0B	NEK7	PFKFB3	DLAT	GZMA	ANXA3	RGCC	AK2
ATP6V0C	EPHA1	FAM129A	DLD	TNFRSF9	APLP1	RGPD5	AKR1B1
ATP6V0D1	WIPF1	SMG1P3	ENO1	MIR155HG	ARHGAP18	SKIL	AL353354.2
ATP6V0D2	MS4A1	SLC7A5P2	ENO2	FKBP1A	ARL5A	STAT4	ANAPC11
ATP6V0E1	CD84	SKIL	ENO3	TPI1	ARMCX3	TC2N	ANAPC16
ATP6V0E2		PTGER4	FBP1	KLRC1	ASB2A1700012B09RIK	TCF7	ANAPC5
ATP6V1A		GCHFR	FBP2	APOBEC3G	ATF6	TSC22D2	ANKRD10
ATP6V1B1		PLXDC1	G6PC	CTSD	ATP6V0D2	TSPYL2	ANP32A
ATP6V1B2		BTG1	G6PC2	CXCL13	AUH	USP36	ANP32B
ATP6V1C1		GOLGA8A	GALM	IFNG	ASB2	YPEL5	ANP32E
ATP6V1C2		USP20	GAPDH	DUSP4	B830008J18RIK	ZFP36L2	ANXA11
ATP6V1D		PLEC	GCK	APOBEC3C	BC068157		ANXA2
ATP6V1E1			GPI	LYST	BCL2L15		ANXA5
ATP6V1E2			HK1	GPR25	BNIP3		ANXA6
ATP6V1F			HK2	CD7	C230098O21RIK		ANXA7
ATP6V1G1			HK3	FASLG	C3		AP1M1
ATP6V1G2			LDHA	ACP5	CCL9		AP2B1
ATP6V1G3			LDHAL6A	APOBEC3F	CCR2		AP2M1
ATP6V1H			LDHAL6B	BST2	CCR5		AP2S1
COX10			LDHB	PAG1	CD68		AP3S1
COX11			LDHC	HLA-DRB5	CD93		APEH
COX15			PCK1	PARK7	CDH17		APOBEC3C
COX17			PCK2	SRGAP3	CDK6		APOBEC3D
COX4I1			PDHA1	HLA-DRB6	CELA1		APOBEC3G
COX4I2			PDHA2	KRT81	CERCAM		APOL2
COX5A			PDHB	CD27	CHAC1		APOL6
COX5B			PFKL	AS1	CHIT1		ARCN1
COX6A1			PFKM	CD27	CHST11		ARF5
COX6A2			PFKP	LAG3	CHST2		ARFGAP2
COX6B1			PGAM1	KRT86	CLIP3		ARHGAP1
COX6B2			PGAM2	TNFRSF1B	COPZ2		ARHGAP30
COX6C			PGAM4	ALOX5AP	CREB3L2		ARHGEF3
COX6CP3			PGK1	PHLDA1	CTLA2A		ARHGEF6
COX7A1			PGK2	MX1	CTSA		ARL6IP1
COX7A2			PGM1	IFI6	CXCL10		ARL6IP4
COX7A2L			PGM2	HLA-DRB1	CYSLTR1		ARL6IP5
COX7B			PKLR	PTPN7	CYSLTR2		ARL8B
COX7B2			PKM	MIR155	CYTSB		ARMC8
COX7C			TPI1	IVNS1ABP	DAPK2		ARPC1B
COX8A				MIR4632	DCLK1		ARPC3
COX8C				ITM2A	DDR1		ARPC4
CYC1				MYO7A	DHX58		ARPC5
LHPP				GALNT2	DST		ARPC5L
MT-ATP6				PKM	E330009J07RIK		ARPP19
MT-ATP8				HLA-DQB1	EAF2		ARRDC1
MT-CO1				ANXA5	EGLN3		ASCC2
MT-CO2				TNIP3	ELMO2		ASXL2
MT-CO3				AHR	EMILIN2		ATF6B
MT-CYB				KLRC2	EMP1		ATG3
MT-ND1				RAB27A	ENPP2		ATG4B
MT-ND2				HLA-DMA	ENTPD1		ATP5A1
MT-ND3				IDH2	ERN1		ATP5B
MT-ND4				FUT8	ERO1L		ATP5C1
MT-ND4L				PLSCR1	ETS1		ATP5D
MT-ND5				ID2	ETV6		ATP5E
MT-ND6				IL2RB	FAM129B		ATP5EP2
NDUFA1				PTPN22	FAM176B		ATP5F1
NDUFA10				ISG15	FAM20A		ATP5G2
NDUFA11				RIN3	FAM55C		ATP5G3
NDUFA2				CD8A	FAM65B		ATP5H
NDUFA3				LGALS3	FFAR2		ATP5I
NDUFA4				IGFLR1	FGL2		ATP5J
NDUFA4L2				PTTG1	FILIP1		ATP5J2
NDUFA5				PGK1	FLOT1		ATP5L
NDUFA6				HLA-DPA1	FNDC3A		ATP5O
NDUFA7				SNRPB	FRMD4B		ATP6AP1
NDUFA8				OASL	GABARAPL1		ATP6AP2
NDUFA9				LDHA	GADD45G		ATP6V0B
NDUFAB1				NDFIP2	GALC		ATP6V0D1
NDUFB1				ARHGAP9	GATM		ATP6V0E1
NDUFB10				SLA	GBE1		ATP6V0E2
NDUFB2				IFI44	GBP3		ATP6V1E1
NDUFB3				APOBEC3D	GBP6		ATP6V1F
NDUFB4				LINC00299	GCNT1		ATPIF1
NDUFB5				HMGN1	GEM		ATRAID
NDUFB6				LSP1	GEMIN8		ATXN10
NDUFB7				SEM1	GGTA1		AURKAIP1
NDUFB8				PDIA6	GIMAP7		BABAM1
NDUFB9				IFI44L	GJA1		BAK1
NDUFC1				DNPH1	GLRX		BANF1
NDUFC2				SIT1	GM14005		BATF
NDUFS1				BLOC1S1	GMFG		BCAP31
NDUFS2				RDH5	GNB5		BCAS4
NDUFS3				RUNX2	GOLGA7		BECN1
NDUFS4				IFI27L2	GPM6B		BIN1
NDUFS5				IKZF3	GPR65		BLOC1S1
NDUFS6				BLOC1S1	GPT2		BOLA2B
NDUFS7				RHOA	GSTM1		BRD8
NDUFS8				CALM3	GZMB		BRK1
NDUFV1				PARP9	GZMC		BROX
NDUFV2				MYO1E	HAVCR2		BSG
NDUFV3				RANBP1	HEXB		BST2
PPA1				OAS1	HHAT		BTG3
PPA2				ATP10D	HHEX		BUB3
SDHA				FIBP	HIF1A		BUD31
SDHB				SURF4	HOPX		C11ORF31
SDHC				IFI35	HPSE		C11ORF48
SDHD				CTLA4	ID2		C11ORF58
TCIRG1				CYTOR	IER3		C12ORF57
UQCR10				TBCD	IFIH1		C12ORF75
UQCR11				FBXO10	IFITM1		C14ORF166
UQCRB				ASXL2	IFITM3		C14ORF2
UQCRC1				TRAF5	IGF2BP2		C16ORF13
UQCRC2				CD96	IIGP1		C17ORF49
UQCRFS1				MIR497HG	IL10		C17ORF62
UQCRH				SLA2	IL10RA		C18ORF32
UQCRHL				PTBP1	IL12RB1		C19ORF10
UQCRQ				ATP6V1C2	IL13RA1		C19ORF24
				EPSTI1	IL1R1		C19ORF53
				HNRNPLL	IL1R2		C19ORF66
				SH3BGRL3	IL21		C1QBP
				GNG5	IL2RA		C1ORF43
				SYNGR2	IL2RB		C21ORF33
				CDK6	IL33		C2ORF68
				CBLB	IL6ST		C4ORF3
				ADGRE5	IMPA2		C5ORF56
				FABP5	INHBA		C7ORF55-LUC7L2
				VDAC1	IRF1		C7ORF73
				PRDX5	IRF4		C9ORF16
				SEL1L3	IRF8		CACYBP
				COX5A	IRF9		CALCOCO2
				SRGN	ISG15		CALM3
				GALNT1	ISG20		CANX
				LY6E	KCTD11		CAP1
				PLPP1	KLF10		CAPN1
				IFI16	KLRC2		CAPRIN1
				SARDH	KLRD1		CAPZA2
				POMP	KLRE1		CAPZB
				R3HDM1	KSR1		CARD16
				USP18	LAG3		CASC4
				PRKAR1A	LAMP2		CASP1
				CD2	LAT2		CASP2
				EZR-AS1	LGALS3		CASP3
				YARS	LGALS3BP		CASP4
				DYNLL1	LILRB4		CBX3
				SMC4	LITAF		CBX5
				C5ORF58	LPAR3		CBX6
				PARVG	LPXN		CCDC12
				OAS2	LRRK1		CCL3
				SP140	LTBP3		CCL4
				PDE4D	LY75		CCL4L1
				UBE2A	MAF		CCL4L2
				CHST12	MAP3K5		CCND2
				SUPT3H	MED12L		CCNDBP1
				HSPB1	METTL7A1		CCR5
				RSAD2	MS4A6D		CCT2
				GALM	MT1		CCT3
				RHOC	MT2		CCT4
				LCP2	MXI1		CCT5
				B3GNTL1	MYO10		CCT6A
				ABCA2	MYST4		CCT7
				EIF2AK2	NAMPT		CCT8
				UBE2L6	NDRG1		CD164
				LOC606724	NEB		CD27
				GPI	NEDD4		CD2BP2
				EWSR1	NEK6		CD38
				CTSC	NFIA		CD63
				ATP5G3	NFIL3		CD82
				DTX3L	NKG7		CD84
				DRAP1	OAS2		CDC123
				RGS2	OCIAD2		CDK2AP2
				GBP2	OIT3		CDK6
				NAPA	OLFM1		CEP57
				RAB3GAP1	OSR2		CERS5
				SUB1	OVOL2		CHCHD2
				LAP3	PADI2		CHFR
				SRRT	PARP14		CHMP1A
				ABI3	PDPN		CHMP2A
				KLRC3	PGLYRP1		CHMP4A
				HMGN2	PHACTR2		CHMP5
				TCIRG1	PIK3AP1		CHP1
				GPANK1	PIWIL2		CHST12
				STAT3	PKP2		CHTOP
				DDX60	PLAC8		CIAO1
				PAM	PLEKHF1		CKAP2
				HM13	PLEKHO2		CKLF
				TTN	PLOD2		CLIC1
				PLA2G16	PPAP2C		CLK3
				CORO1A	PPME1		CLNS1A
				C7ORF25	PPP1R3B		CLPP
				XAF1	PQLC3		CLTA
				ACTR3	PRDM1		CLTC
				PSMA1	PREX1		CMC1
				SEPT2	PRF1		CMC2
				PTPN6	PROCR		CMTM3
				SKIV2L2	PRSS2		CMTM6
				SUSD6	PTPN3		CNDP2
				PSMA2	PYGL		CNIH1
				NUDT5	RAB11FIP5		CNOT7
				MCL1	RAB27A		CNOT8
				AP4B1	RAB31		CNP
				AS1	RBP1		CNPPD1
				RAB1B	RGS1		CNPY2
				TMPO	RHOC		CNPY3
				TPM4	RHOQ		CNTRL
				PRDX3	RIPK3		COMMD3
				RNASEK	RORC		COMMD6
				C17ORF49	RUNX2		COPE
				POLG	S100A4		COPS3
				ZNF48	S100A6		COPS6
				UTS2	SDC1		COPZ1
				PPP5C	SDC4		COTL1
				DENND1B	SDCBP2		COX5A
				KIF5B	SEC24D		COX5B
				MRPL51	SELM		COX6A1
				OAS3	SELP		COX6B1
				S100PBP	SERPINB1A		COX6C
				WNK1	SERPINB6B		COX7A2
				NOP10	SERPINB9		COX7A2L
				RALY	SKAP2		COX7B
				TBL1XR1	SLAMF7		COX7C
				SNAP47	SLC2A3		COX8A
				PTMS	SLC39A14		CPSF3L
				LAYN	SLC41A2		CPSF6
				CRIM1	SLC4A11		CRKL
				CLIC1	SLC7A3		CSK
				SEPT1	SNX10		CSNK2B
				CLIC3	SPATS2		CTLA4
				UBE2D2	SPP1		CTNNBL1
				HLA-DQA1	SQRDL		CTSA
				TNFSF10	SRGAP3		CTSB
				PSME2	STAT1		CTSC
				BHLHE40	STAT3		CTSD
				HLA-DQA2	STOM		CTSS
				CAPZB	STYK1		CTSW
				GTF2I	SYT11		CXCL13
				HSPA1B	TBX21		CXCR3
				VCP	TCP11L2		CXCR6
				TANK	TGFB3		CYB5B
				ACTN4	TIGIT		CYB5R3
				HDLBP	TIMP1		CYC1
				RNF19A	TMCC3		CYCS
				UBASH3B	TMEM163		CYTH4
				GNPTAB	TMEM49		DAD1
				COX8A	TNFRSF8		DAP3
				CBX3	TNFSF9		DARS
				GBP1	TPBG		DAXX
				GCNT1	TPD52		DBI
				MGAT1	TRIB3		DBNL
				TBC1D4	TTC39B		DCAF11
				ANP32A	TTC39C		DCAF7
				TLN1	TUBB6		DCP2
				SGMS1	TULP4		DCTN1
				NASP	UPP1		DCTN2
				IFIT1	USP18		DCTN3
				HLA-DQB2	VIM		DCXR
				SEC61A2	VLDLR		DDB1
				KHDRBS1	WDR54		DDOST
				CMTM6	ZBP1		DDX39A
				TOMM5	ZEB2		DECR1
				AGO2			DEGS1
				PDIA3			DEK
				SUMO2			DENND2D
				ARL6IP1			DENR
				PSMD8			DERL1
				EZR			DERL2
				DEK			DGCR6L
				ARPC2			DGKZ
				STAT1			DGUOK
				SLC7A5			DHPS
				IL4R			DLD
				ABRACL			DNAJA2
				NAB1			DNAJB11
				TFRC			DNAJC1
				PDIA3P1			DNAJC7
				MFSD6			DNAJC8
				ATP8B4			DNMT1
				HMGB2			DNPH1
				BCL2L11			DOK2
				MAD2L2			DPF2
				ECE1			DR1
				ZBTB25			DRAP1
				NEDD9			DTX3L
				GGA2			DUT
				PSMB3			DYNLL1
				SH2D2A			DYNLRB1
				NDUFB3			DYNLT1
				ATP5C1			EBP
				H2AFZ			ECH1
				GATC			EDF1
				CD164			EFCAB14
				CD2BP2			EID1
				IRF9			EIF2S1
				CATSPER2P1			EIF2S2
				CMPK2			EIF3C
				CARHSP1			EIF3CL
				VPS26A			EIF3H
				ADCY3			EIF3I
				CNP			EIF3M
				SLF1			EIF4E
				AP2M1			EIF4EBP2
				GPR174			EIF4G1
				NDUFS8			EIF4H
				TNFSF4			EIF6
				CALCOCO2			ELMO1
				CMC2			ELOVL1
				MT1A			EMC4
				PPP1CA			EMC7
				SNX14			ENSA
				MAST4			ENTPD1
				CSNK2B			ENY2
				QSOX1			EPSTI1
				SLC25A5			ERAP1
				RAD9A			ERCC1
				LY6G5B			ERGIC3
				ATXN1			ERH
				CENPN			ERP29
				RTRAF			ERP44
				NDUFB11			ESYT1
				ANP32E			ETFA
				COPB1			ETFB
				PSMA4			ETNK1
				RPA3			EWSR1
				YWHAE			EXOC7
				CDK2AP2			EXOSC10
				DEF6			EXOSC9
				SLC1A5			EZH2
				CDV3			F2R
				TNFRSF18			FABP5
				KIAA1671			FAM192A
				RNF31			FAM195B
				SNX9			FAM32A
				ANAPC11			FAM49B
				WDR1			FAM96A
				MT2A			FAM96B
				SCAMP2			FARSA
				PRDX6			FAS
				ITGB7			FASLG
				UBR7			FBXO7
				LASP1			FBXW2
				NAPA-AS1			FBXW5
				CLSTN3			FCRL3
				CD101			FDFT1
				PARP10			FDPS
				SRSF9			FERMT3
				C20ORF24			FIBP
				VMP1			FIP1L1
				MCM5			FIS1
				GFI1			FKBP1A
				SLC38A2			FLII
				HIF1A			FPGS
				ATP1B3			FRG1
				TGIF2			FUT8
				C20ORF24			FYTTD1
				MCM2			GABARAP
				ETFB			GABARAPL2
				PSMB2			GALM
				CSF1			GARS
				ARF6			GBP1
				DYNLRB1			GBP2
				SUMO1P3			GBP4
				CALR			GBP5
				RBBP4			GDI2
				ICOS			GHITM
				FSCN3			GIMAP2
				UBXN4			GIMAP4
				PRKAR1B			GIMAP5
				HNRNPM			GIMAP6
				PLEKHF1			GIMAP7
				HNRNPF			GIT2
				RBX1			GLIPR2
				SYNC			GLRX3
				PPP1CC			GMFG
				ATP5B			GNG5
				ARNT			GOLGA7
				IQGAP1			GOLIM4
				SENP3			GORASP2
				EIF4A1			GPAA1
				CSNK1G1			GPI
				GSTO1			GPR171
				ARPC4			GPR174
				NAP1L4			GPR56
				CAPZA1			GPRIN3
				PSMB8			GPS1
				CSGALNACT1			GPS2
				MAP2K2			GRB2
				IRF7			GRSF1
				RAC2			GSDMD
				HLA-DPB1			GSTO1
				HOMER3			GSTP1
				CHST11			GTF2A2
				ENO1			GTF2I
				C9ORF16			GTF3C1
				TSPAN14			GTF3C6
							GYG1
							GZMA
							GZMB
							GZMH
							H2AFV
							H2AFY
							HADHA
							HADHB
							HAVCR2
							HBS1L
							HCFC1
							HCST
							HDAC1
							HDLBP
							HELLS
							HIGD1A
							HIGD2A
							HINT1
							HK1
							HLA-DMA
							HLA-DPA1
							HLA-DPB1
							HLA-DQA1
							HLA-DQB1
							HLA-DRA
							HLA-DRB1
							HLA-DRB5
							HM13
							HMGB2
							HMGN1
							HMGN2
							HMGN3
							HMGN4
							HMOX2
							HN1
							HNRNPA3
							HNRNPD
							HNRNPF
							HNRNPH2
							HNRNPR
							HOPX
							HP1BP3
							HPS1
							HSD17B10
							HSPA4
							HSPB1
							HSPB11
							IAH1
							ICAM3
							ID3
							IDH2
							IDH3B
							IFI16
							IFI27L2
							IFI35
							IFI6
							IFNG
							IGFLR1
							IKZF3
							IL2RB
							ILF2
							ILK
							INPP4B
							IP6K2
							IRF2
							IRF3
							IRF4
							IRF7
							IRF9
							ISCU
							ISG15
							ITGAE
							ITGB1BP1
							ITGB7
							ITM2A
							JAKMIP1
							JTB
							KARS
							KDELR2
							KIF22
							KIF2A
							KLRD1
							KRTCAP2
							KXD1
							LAG3
							LAMP2
							LAMTOR1
							LAMTOR4
							LAMTOR5
							LAP3
							LARP4B
							LASP1
							LAT
							LBR
							LCK
							LCP2
							LDHB
							LGALS1
							LGALS9
							LIMS1
							LMAN2
							LRBA
							LRMP
							LRPAP1
							LSM12
							LSM2
							LSM4
							LSM7
							LSP1
							LY6E
							LYPLA2
							LYST
							M6PR
							MAP2K3
							MAP4
							MAP4K1
							MAPRE1
							MARS
							MAT2B
							MCM5
							MCM7
							MCTP2
							MDH1
							MDH2
							MDM2
							MEA1
							MEAF6
							MED28
							MED4
							METTL17
							METTL23
							MFF
							MFSD10
							MGAT1
							MIF
							MINOS1
							MIS18BP1
							MITD1
							MLF2
							MMADHC
							MOB1A
							MOB3A
							MPC2
							MPG
							MPHOSPH9
							MPV17
							MRFAP1L1
							MRPL10
							MRPL20
							MRPL28
							MRPL51
							MRPS16
							MRPS21
							MRPS34
							MRPS6
							MRPS7
							MT2A
							MTF2
							MTG1
							MTHFD1
							MTHFD2
							MUS81
							MVP
							MX1
							MYD88
							MYL12B
							MYO1G
							MYO7A
							NAA10
							NAA38
							NAB1
							NAPA
							NCKAP1L
							NCOA4
							NDUFA1
							NDUFA10
							NDUFA11
							NDUFA12
							NDUFA13
							NDUFA2
							NDUFA3
							NDUFA4
							NDUFA5
							NDUFA6
							NDUFA9
							NDUFAB1
							NDUFAF3
							NDUFB10
							NDUFB11
							NDUFB2
							NDUFB3
							NDUFB4
							NDUFB6
							NDUFB7
							NDUFB8
							NDUFB9
							NDUFC1
							NDUFC2
							NDUFS2
							NDUFS3
							NDUFS6
							NDUFS7
							NDUFS8
							NDUFV1
							NDUFV2
							NECAP2
							NEDD8
							NEDD9
							NELFCD
							NELFE
							NFAT5
							NFATC3
							NHP2
							NHP2L1
							NKG7
							NME1-NME2
							NMI
							NMT1
							NOL7
							NONO
							NOP10
							NPEPPS
							NRD1
							NSD1
							NT5C
							NT5C3A
							NUBP2
							NUCB1
							NUCB2
							NUCKS1
							NUDC
							NUDT21
							NUDT22
							NUDT5
							NUP50
							NUTF2
							OAS2
							OAS3
							OASL
							OCIAD1
							OGDH
							OS9
							OSBPL3
							OST4
							OSTC
							OSTF1
							OTUB1
							P4HB
							PA2G4
							PAG1
							PAK2
							PAM
							PARK7
							PARP1
							PARP14
							PARP9
							PARVG
							PCBP1
							PCED1B
							PCIF1
							PCMT1
							PCNA
							PCNP
							PDAP1
							PDCD1
							PDCD10
							PDCD5
							PDCD6
							PDHA1
							PDHB
							PDIA4
							PDIA6
							PEBP1
							PEF1
							PET100
							PFKL
							PFKP
							PGAM1
							PHB
							PHB2
							PHF11
							PHLDA1
							PHPT1
							PIGT
							PIH1D1
							PIM1
							PIN1
							PITPNB
							PJA2
							PKM
							PKN1
							PLEKHJ1
							PLSCR1
							PMF1
							PNRC2
							POLD4
							POLR1D
							POLR2E
							POLR2G
							POLR2J
							POLR2K
							POLR2L
							POMP
							PON2
							PPA1
							PPCS
							PPIB
							PPIE
							PPM1G
							PPM1M
							PPP1CA
							PPP1CC
							PPP1R18
							PPP1R7
							PPP2R1A
							PPP6C
							PPP6R1
							PPT1
							PRDM1
							PRDX1
							PRDX2
							PRDX3
							PRDX5
							PRDX6
							PRELID1
							PRF1
							PRKAR1A
							PRMT1
							PRPF40A
							PRR13
							PRRC2A
							PSD4
							PSMA1
							PSMA2
							PSMA3
							PSMA4
							PSMA5
							PSMA6
							PSMA7
							PSMB1
							PSMB10
							PSMB2
							PSMB3
							PSMB4
							PSMB6
							PSMB7
							PSMB8
							PSMB9
							PSMC1
							PSMC2
							PSMC3
							PSMC4
							PSMC5
							PSMC6
							PSMD11
							PSMD13
							PSMD14
							PSMD2
							PSMD4
							PSMD6
							PSMD7
							PSMD8
							PSMD9
							PSME2
							PSMF1
							PSMG2
							PSTPIP1
							PTBP1
							PTBP3
							PTPN6
							PTPN7
							PTTG1
							PUF60
							PVRIG
							PYCARD
							PYHIN1
							PYURF
							QARS
							RAB10
							RAB11A
							RAB11B
							RAB1B
							RAB27A
							RAB7L1
							RAB8A
							RABAC1
							RABGGTB
							RAC2
							RAD21
							RAD23A
							RALGDS
							RALY
							RAN
							RANBP1
							RAP1GDS1
							RAPGEF1
							RARRES3
							RASSF1
							RASSF5
							RBBP4
							RBBP7
							RBCK1
							RBM17
							RBPJ
							RBX1
							RCSD1
							REEP5
							RER1
							RFC1
							RGS10
							RGS3
							RHBDD2
							RHOA
							RHOC
							RHOG
							RNASEK
							RNASEK-C17ORF49
							RNF114
							RNF167
							RNF181
							RNF4
							RNF7
							RNH1
							RNPS1
							ROMO1
							RPA1
							RPA2
							RPN1
							RPN2
							RPS19BP1
							RPS27L
							RPS6KA1
							RQCD1
							RSU1
							RTFDC1
							RWDD1
							S100A11
							S100A4
							S100PBP
							SAE1
							SAMD9L
							SARNP
							SARS
							SASH3
							SCAMP2
							SCAMP3
							SCAND1
							SCP2
							SDHA
							SDHAF2
							SDHB
							SDHC
							SDHD
							SEC11A
							SEC11C
							SEC13
							SEC24C
							SEC61B
							SEC61G
							SEL1L3
							SELT
							SEPW1
							SERBP1
							SERPINB1
							SF3A3
							SF3B14
							SF3B2
							SF3B3
							SF3B4
							SF3B5
							SFT2D1
							SFXN1
							SH2D1A
							SH3BGRL
							SH3GLB1
							SH3KBP1
							SHFM1
							SHISA5
							SHKBP1
							SIRPG
							SIT1
							SIVA1
							SKA2
							SLAMF6
							SLAMF7
							SLBP
							SLC25A11
							SLC25A39
							SLC25A5
							SLFN12L
							SLFN5
							SLX1A
							SLX1B
							SMARCE1
							SMC3
							SMC4
							SMIM7
							SNAP47
							SNRNP27
							SNRNP40
							SNRPA
							SNRPB
							SNRPB2
							SNRPC
							SNRPD1
							SNRPD2
							SNRPD3
							SNRPE
							SNRPF
							SNRPG
							SNW1
							SNX1
							SNX14
							SNX17
							SNX20
							SNX5
							SNX6
							SOD1
							SP140
							SPATA13
							SPCS1
							SPCS2
							SPCS3
							SPN
							SQRDL
							SRGAP2
							SRI
							SRP14
							SRP19
							SRP54
							SRP9
							SRSF10
							SRSF4
							SS18
							SS18L2
							SSBP1
							SSNA1
							SSR1
							SSR3
							SSR4
							SSU72
							ST6GALNAC6
							ST8SIA4
							STARD7
							STAT1
							STAT2
							STIP1
							STMN1
							STOML2
							STRA13
							STT3A
							STXBP2
							SUB1
							SUMO1
							SUMO2
							SUMO3
							SUPT16H
							SURF4
							SYNCRIP
							SYNGR2
							SYNRG
							SZRD1
							TAF9
							TALDO1
							TANK
							TAP1
							TARDBP
							TBCA
							TBCB
							TCEA1
							TCEB1
							TCEB2
							TCERG1
							TCIRG1
							TESPA1
							TEX264
							THYN1
							TIA1
							TIGIT
							TIMM17B
							TINF2
							TKT
							TLK1
							TLN1
							TM9SF2
							TMBIM4
							TMCO1
							TMED10
							TMED2
							TMED9
							TMEM109
							TMEM140
							TMEM14B
							TMEM173
							TMEM179B
							TMEM219
							TMEM230
							TMEM258
							TMEM50A
							TMEM9B
							TMPO
							TMX1
							TNFRSF1B
							TNFRSF9
							TOMM22
							TOMM5
							TOMM6
							TOR1AIP1
							TOX
							TOX4
							TPI1
							TPM4
							TPR
							TPST2
							TRAF3IP3
							TRAF5
							TRAFD1
							TRAPPC1
							TRIM59
							TRIM69
							TRMT112
							TROVE2
							TRPV2
							TSG101
							TSPO
							TSTA3
							TSTD1
							TUBB
							TUFM
							TWF2
							TXLNA
							TXN
							TXN2
							TYK2
							U2AF1
							U2AF1L4
							U2SURP
							UBA3
							UBAP2L
							UBASH3A
							UBE2A
							UBE2D2
							UBE2F
							UBE2G1
							UBE2I
							UBE2K
							UBE2L3
							UBE2L6
							UBE2N
							UBE2V1
							UBE2V2
							UBL5
							UBXN1
							UCP2
							UFC1
							UFD1L
							UNC13D
							UQCR10
							UQCR11
							UQCRC1
							UQCRFS1
							UQCRH
							UQCRQ
							USB1
							USMG5
							USP10
							USP22
							USP39
							USP4
							UXT
							VAMP5
							VAMP8
							VAPA
							VCAM1
							VCP
							VDAC1
							VDAC2
							VDAC3
							VIMP
							VOPP1
							VPS26A
							VPS28
							VPS29
							VTI1B
							WARS
							WDR1
							WDR33
							WDR83OS
							XAF1
							XRCC5
							XRCC6
							YARS
							YIPF3
							YWHAE
							YWHAQ
							YY1AP1
							ZBP1
							ZBTB38
							ZC3H15
							ZC3H7A
							ZCRB1
							ZFR
							ZNF106
							ZNF410
							ZNF706
							ZNHIT1
							ZYX

### Sheet: Fig5
DNA repair (from Msigdb hallmarks https://www.gsea-msigdb.org/gsea/msigdb/genesets.jsp?collection=H)	ER stress (from Marciniak et al. 2004)
AAAS	ADH7
ADA	AMPD3
ADCY6	CA6
ADRM1	CDCA7
AGO4	CHKA
AK1	CLCN3
AK3	DDIT3
ALYREF	ERO1L
APRT	ETS2
ARL6IP1	IFRD2
BCAM	KITLG
BCAP31	LONP1
BOLA2	MTM1
BRF2	PARD6A
CANT1	POLR1A
CCNO	PPAN
CDA	PPP1R15A
CETN2	PTRH2
CLP1	PTX3
CMPK2	RAD1
COX17	RBM38
CSTF3	SOAT2
DAD1	STBD1
DCTN4	TCEA1
DDB1	WFS1
DDB2
DGCR8
DGUOK
DUT
EDF1
EIF1B
ELL
ELOA
ERCC1
ERCC2
ERCC3
ERCC4
ERCC5
ERCC8
FEN1
GMPR2
GPX4
GSDME
GTF2A2
GTF2B
GTF2F1
GTF2H1
GTF2H3
GTF2H5
GTF3C5
GUK1
HCLS1
HPRT1
IMPDH2
ITPA
LIG1
MPC2
MPG
MRPL40
NCBP2
NELFB
NELFCD
NELFE
NFX1
NME1
NME3
NME4
NPR2
NT5C
NT5C3A
NUDT21
NUDT9
PCNA
PDE4B
PDE6G
PNP
POLA1
POLA2
POLB
POLD1
POLD3
POLD4
POLE4
POLH
POLL
POLR1C
POLR1D
POLR2A
POLR2C
POLR2D
POLR2E
POLR2F
POLR2G
POLR2H
POLR2I
POLR2J
POLR2K
POLR3C
POLR3GL
POM121
PRIM1
RAD51
RAD52
RAE1
RALA
RBX1
REV3L
RFC2
RFC3
RFC4
RFC5
RNMT
RPA2
RPA3
RRM2B
SAC3D1
SDCBP
SEC61A1
SF3A3
SMAD5
SNAPC4
SNAPC5
SRSF6
SSRP1
STX3
SUPT4H1
SUPT5H
SURF1
TAF10
TAF12
TAF13
TAF1C
TAF6
TAF9
TARBP2
TK2
TMED2
TP53
TSG101
TYMS
UMPS
UPF3B
USP11
VPS28
VPS37B
VPS37D
XPC
ZNF707
ZNRD1
ZWINT

### Sheet: Extended Data Fig2
Exhausted progenitors (from Miller et al. 2019)	Terminal exhausted (from Miller et al. 2019)
XCL1	CD7
MS4A4C	CD160
ID3	RGS1
CXCL10	CXCR6
SLAMF6	GZMA
TCF7	CCL3
IL7R	CCL4
TNFSF8	NR4A2
CTLA2A	LAG3
RPS20	2900026A02RIK
LTB	PLAC8
CD9	ABI3
RPL36A	SH2D2A
SOCS3	PTGER4
RPL35	AW112010
RPS2	ISG15
RPS19	CD3G
JUN	SERPINA3G
RPS17	LAX1
GPR183	PDCD1
RPLP0	GZMK
RPL13	GZMB
TRAF1	MBNL1
RPL31	GLRX
ITGB1	ID2
MT-CYTB	RGS3
RPS18	ARL6IP1
RPL10-PS3	CD8A
RPL12	EFHD2
GM8730	FASL
RPS28	PTPN22
EMB	VMP1
RPL21	DUSP2
RPS29	IFI47
RPS26	GIMAP7
RPSA	ITPKB
RPS7	TAPBPL
GM10073	STAT1
MT-CO3	SHISA5
